# CytoNormPy enables a fast and scalable removal of batch effects in cytometry datasets

**DOI:** 10.1101/2024.07.19.604225

**Authors:** Tarik Exner, Nicolaj Hackert, Luca Leomazzi, Sofie Van Gassen, Yvan Saeys, Hanns-Martin Lorenz, Ricardo Grieshaber-Bouyer

**Affiliations:** Internal Medicine V, Hematology, Oncology and Rheumatology, Heidelberg University Hospital, Heidelberg, Germany; Institute for Immunology, Heidelberg University Hospital, Germany; Data Mining and Modeling for Biomedicine group, VIB Center for Inflammation Research, Ghent, Belgium; Department of Applied Mathematics, Computer Science and Statistics, Ghent University, Ghent, Belgium; Deutsches Zentrum Immuntherapie (DZI), Friedrich-Alexander-Universität Erlangen-Nürnberg and Universitätsklinikum Erlangen, Erlangen, Germany; Department of Internal Medicine 5 – Hematology and Oncology, Friedrich-Alexander-Universität Erlangen-Nürnberg and University Hospital Erlangen, Erlangen, Germany; Department of Internal Medicine 3 – Rheumatology and Immunology, Friedrich-Alexander-Universität Erlangen-Nürnberg and University Hospital Erlangen, Erlangen, Germany

## Abstract

**Motivation:** We present a python implementation of the widely used CytoNorm algorithm for the removal of batch effects.

**Results:** Our implementation ran up to 85% faster than its R counterpart, while being fully compatible with common single-cell data structures and -frameworks of python. We extend the previous functionality by adding common clustering algorithms and provide key visualizations of the algorithm and its evaluation.

**Availability and implementation:** The CytoNormPy implementation is freely available on GitHub: https://github.com/TarikExner/CytoNormPy.
