## Supplementary material for "CytoNormPy enables a fast and scalable removal of batch effects in cytometry datasets": dataset_description.xlsx

### Sheet: Van_Gassen
Metadata								Panel 1
sample_ID	file_name	batch	reference	condition	n_cells		markers used for normalization	PnN	PnS	PnR	PnB	PnE
1	Gates_PTLG021_IFNa_LPS_Control_1.fcs	1	ref	stim	133102			Time		12122580	32	0
2	Gates_PTLG021_IFNa_LPS_Control_2.fcs	1	other	stim	178739			Event_length		75	32	0
3	Gates_PTLG021_Unstim_Control_1.fcs	1	ref	unstim	147223			Y89Di		171	32	0
4	Gates_PTLG021_Unstim_Control_2.fcs	1	other	unstim	123782			Pd102Di	BC1	337	32	0
5	Gates_PTLG025_IFNa_LPS_Control_1.fcs	2	ref	stim	127283			Pd104Di	BC2	456	32	0
6	Gates_PTLG025_IFNa_LPS_Control_2.fcs	2	other	stim	170288			Pd105Di	BC3	2450	32	0
7	Gates_PTLG025_Unstim_Control_1.fcs	2	ref	unstim	140770			Pd106Di	BC4	3760	32	0
8	Gates_PTLG025_Unstim_Control_2.fcs	2	other	unstim	137541			Pd108Di	BC5	3203	32	0
9	Gates_PTLG026_IFNa_LPS_Control_1.fcs	3	ref	stim	155349			Pd110Di	BC6	303	32	0
10	Gates_PTLG026_IFNa_LPS_Control_2.fcs	3	other	stim	180698			In113Di	CD235ab_CD61	243	32	0
11	Gates_PTLG026_Unstim_Control_1.fcs	3	ref	unstim	171425			In115Di	CD45	619	32	0
12	Gates_PTLG026_Unstim_Control_2.fcs	3	other	unstim	189718			I127Di		129	32	0
13	Gates_PTLG027_IFNa_LPS_Control_1.fcs	4	ref	stim	127753			Ba138Di		20821	32	0
14	Gates_PTLG027_IFNa_LPS_Control_2.fcs	4	other	stim	168396			La139Di	CD66	17174	32	0
15	Gates_PTLG027_Unstim_Control_1.fcs	4	ref	unstim	148126			Ce140Di		28213	32	0
16	Gates_PTLG027_Unstim_Control_2.fcs	4	other	unstim	145287			Pr141Di	CD7	4582	32	0
17	Gates_PTLG028_IFNa_LPS_Control_1.fcs	5	ref	stim	114951			Nd142Di	CD19	6421	32	0
18	Gates_PTLG028_IFNa_LPS_Control_2.fcs	5	other	stim	181554			Nd143Di	CD45RA	1513	32	0
19	Gates_PTLG028_Unstim_Control_1.fcs	5	ref	unstim	163110			Nd144Di	CD11b	1189	32	0
20	Gates_PTLG028_Unstim_Control_2.fcs	5	other	unstim	167222			Nd145Di	CD4	247	32	0
21	Gates_PTLG030_IFNa_LPS_Control_1.fcs	6	ref	stim	148112			Nd146Di	CD8a	647	32	0
22	Gates_PTLG030_IFNa_LPS_Control_2.fcs	6	other	stim	207741			Sm147Di	CD11c	289	32	0
23	Gates_PTLG030_Unstim_Control_1.fcs	6	ref	unstim	190256			Nd148Di	CD123	258	32	0
24	Gates_PTLG030_Unstim_Control_2.fcs	6	other	unstim	201477			Sm149Di	CREB	201	32	0
25	Gates_PTLG031_IFNa_LPS_Control_1.fcs	7	ref	stim	132892			Sm150Di	STAT5	413	32	0
26	Gates_PTLG031_IFNa_LPS_Control_2.fcs	7	other	stim	200160			Eu151Di	p38	842	32	0
27	Gates_PTLG031_Unstim_Control_1.fcs	7	ref	unstim	147068			Sm152Di	TCRgd	762	32	0
28	Gates_PTLG031_Unstim_Control_2.fcs	7	other	unstim	159242			Eu153Di	STAT1	1193	32	0
29	Gates_PTLG032_IFNa_LPS_Control_1.fcs	8	ref	stim	131044			Sm154Di	STAT3	398	32	0
30	Gates_PTLG032_IFNa_LPS_Control_2.fcs	8	other	stim	172679			Gd155Di	S6	1965	32	0
31	Gates_PTLG032_Unstim_Control_1.fcs	8	ref	unstim	138408			Gd156Di	CXCR3	3781	32	0
32	Gates_PTLG032_Unstim_Control_2.fcs	8	other	unstim	148940			Gd157Di	CD161	607	32	0
33	Gates_PTLG033_IFNa_LPS_Control_1.fcs	9	ref	stim	162929			Gd158Di	CD33	388	32	0
34	Gates_PTLG033_IFNa_LPS_Control_2.fcs	9	other	stim	190343			Tb159Di	MAPKAPK2	6195	32	0
35	Gates_PTLG033_Unstim_Control_1.fcs	9	ref	unstim	171279			Gd160Di	Tbet	236	32	0
36	Gates_PTLG033_Unstim_Control_2.fcs	9	other	unstim	195298			Dy161Di		50	32	0
37	Gates_PTLG034_IFNa_LPS_Control_1.fcs	10	ref	stim	92387			Dy162Di	FoxP3	1071	32	0
38	Gates_PTLG034_IFNa_LPS_Control_2.fcs	10	other	stim	122283			Dy163Di		18	32	0
39	Gates_PTLG034_Unstim_Control_1.fcs	10	ref	unstim	98741			Dy164Di	IkB	67	32	0
40	Gates_PTLG034_Unstim_Control_2.fcs	10	other	unstim	109827			Ho165Di	CD16	362	32	0
				sum	6193423			Er166Di	NFkB	83	32	0
								Er167Di	ERK	83	32	0
								Er168Di	CCR9	256	32	0
								Tm169Di	CD25	3803	32	0
								Er170Di	CD3	1037	32	0
								Yb171Di	CCR7	512	32	0
								Yb172Di	CD15	497	32	0
								Yb173Di	CCR2	461	32	0
								Yb174Di	HLADR	8106	32	0
								Lu175Di	CD14	3067	32	0
								Yb176Di	CD56	573	32	0
								Ir191Di	DNA1	1040	32	0
								Ir193Di	DNA2	2067	32	0
								Pt195Di		547	32	0
								beadDist	beadDist	77	32	0

### Sheet: Trussart
Metadata											Panel 1
file_name	orig_ID	condition	patient_id	batch	reference	sample_ID	condition	n_cells		markers used for normalization	PnN	PnS	PnR	PnB	PnE
A1.fcs	HC1_B1	HC	HC1	1	ref	1	HC	297457			Time		15248628	32	0
A2.fcs	HC2_B1	HC	HC2	1	other	2	HC	526000			Event_length		94	32	0
A3.fcs	HC3_B1	HC	HC3	1	other	3	HC	350486			Y89Di	89Y_CD45	2410	32	0
A4.fcs	HC4_B1	HC	HC4	1	other	4	HC	359855			Pd102Di	102Pd_Barcode	20694	32	0
A5.fcs	HC5_B1	HC	HC5	1	other	5	HC	272927			Pd104Di	104Pd_Barcode	24736	32	0
B1.fcs	HC6_B1	HC	HC6	1	other	6	HC	299231			Pd105Di	105Pd_Barcode	24619	32	0
B2.fcs	HC7_B1	HC	HC7	1	other	7	HC	310706			Pd106Di	106Pd_Barcode	20195	32	0
B3.fcs	HC8_B1	HC	HC8	1	other	8	HC	311518			Pd108Di	108Pd_Barcode	23303	32	0
B4.fcs	HC9_B1	HC	HC9	1	other	9	HC	456000			Pd110Di	110Pd_Barcode	20908	32	0
B5.fcs	CLL1_B1	CLL	CLL1	1	other	10	CLL	1190000			In115Di	115In_HLA-DR	4659	32	0
C1.fcs	CLL2_B1	CLL	CLL2	1	ref	11	CLL	969000			La139Di	139La	17653	32	0
C2.fcs	CLL3_B1	CLL	CLL3	1	other	12	CLL	359071			Ce140Di	140Ce_CD27_MT271	23401	32	0
Run3_A1.fcs	HC1_B2	HC	HC1	2	ref	13	HC	144138			Pr141Di	141Pr_CD235ab	20716	32	0
Run3_A2.fcs	HC2_B2	HC	HC2	2	other	14	HC	202610			Nd142Di	142Nd_CD19	12575	32	0
Run3_A3.fcs	HC3_B2	HC	HC3	2	other	15	HC	198533			Nd143Di	143Nd_CD5	13286	32	0
Run3_A4.fcs	HC4_B2	HC	HC4	2	other	16	HC	171688			Nd144Di	144Nd_CD38	4375	32	0
Run3_A5.fcs	HC5_B2	HC	HC5	2	other	17	HC	141974			Nd145Di	145Nd_CD4	1661	32	0
Run3_B1.fcs	HC6_B2	HC	HC6	2	other	18	HC	93441			Nd146Di	146Nd_CD8	3366	32	0
Run3_B2.fcs	HC7_B2	HC	HC7	2	other	19	HC	85778			Sm147Di	147Sm_CD20	14397	32	0
Run3_B3.fcs	HC8_B2	HC	HC8	2	other	20	HC	79201			Nd148Di	148Nd_CD16	2340	32	0
Run3_B4.fcs	HC9_B2	HC	HC9	2	other	21	HC	182078			Eu151Di	151Eu_CD123	14973	32	0
Run3_B5.fcs	CLL1_B2	CLL	CLL1	2	other	22	CLL	248832			Eu153Di	153Eu_Bcl-xL	37056	32	0
Run3_C1.fcs	CLL2_B2	CLL	CLL2	2	ref	23	CLL	685000			Sm154Di	154Sm_Bax_1B4	8837	32	0
Run3_C2.fcs	CLL3_B2	CLL	CLL3	2	other	24	CLL	652000			Gd155Di	155Gd_CD56	2154	32	0
							sum	8587524			Gd156Di	156Gd_CD14	15853	32	0
											Gd157Di	157Gd_Bcl-2	29777	32	0
											Tb159Di	159Tb_CD11c	2290	32	0
											Gd160Di	160Gd_Mcl-1	1252	32	0
											Dy161Di	161Dy_cMyc	3241	32	0
											Dy163Di	163Dy_BFL-1	35013	32	0
											Ho165Di	165Ho_Bim	28808	32	0
											Er166Di	166Er_pRb	1595	32	0
											Er167Di	167Er_CD27	715	32	0
											Er168Di	168Er_PUMA	17910	32	0
											Tm169Di	169Tm_CD45RA	5446	32	0
											Er170Di	170Er_CD3	13066	32	0
											Yb171Di	171Yb_CD66	6918	32	0
											Yb172Di	172Yb_BCL-W	32300	32	0
											Yb173Di	173Yb_cCaspase3	10011	32	0
											Yb174Di	174Yb_p53	3874	32	0
											Ir191Di	191Ir_DNA1	31341	32	0
											Ir193Di	193Ir_DNA2	39168	32	0
											Pt194Di	194Pt_Cisplatin	37287	32	0
											Pt195Di	195Pt_Cisplatin	37573	32	0
											Bi209Di	209Bi_CD61	58960	32	0
											Center		6732	32	0
											Offset		670	32	0
											Width		325	32	0
											Residual		846	32	0

### Sheet: DFCI
Metadata											Panel 1						Panel 2
sample_ID	file_name	raw	orig_batch	batch	reference	condition	panel	n_cells		overlapping markers used for normalization	PnN	PnS	PnR	PnB	PnE		PnN	PnS	PnR	PnB	PnE
14	Panel1_CLL_08_T1.fcs	CLL_08	3	1	ref	CLL	1	31382			BCKG190Di	190BCKG	9	32	0		BCKG190Di	190BCKG	6	32	0
15	Panel1_CLL_08_T2.fcs	CLL_08	3	1	other	CLL	1	28590			beadDist	beadDist	190	32	0		beadDist	beadDist	114	32	0
34	Panel1_CLL_18_T1.fcs	CLL_18	3	1	other	CLL	1	91628			Ce140Di	Beads	18	32	0		Bi209Di	IL1RA	1574	32	0
35	Panel1_CLL_18_T2.fcs	CLL_18	3	1	other	CLL	1	12015			Center	Center	4098	32	0		Ce140Di	Beads	15	32	0
42	Panel1_CLL_22_T1.fcs	CLL_22	3	1	other	CLL	1	44352			Dy161Di	LAG3	4946	32	0		Center	Center	3539	32	0
43	Panel1_CLL_22_T2.fcs	CLL_22	3	1	other	CLL	1	4753			Dy162Di	CD56	1475	32	0		Dy161Di	CD74	1053	32	0
46	Panel1_CLL_24_T1.fcs	CLL_24	3	1	other	CLL	1	19024			Dy163Di	CD137	14039	32	0		Dy162Di	CD56	758	32	0
47	Panel1_CLL_24_T2.fcs	CLL_24	3	1	other	CLL	1	26379			Dy164Di	CD161	564	32	0		Dy163Di	DR3	27685	32	0
50	Panel1_CLL_26_T1.fcs	CLL_26	3	1	other	CLL	1	13672			Er166Di	CD80	1715	32	0		Dy164Di	CD161	65	32	0
51	Panel1_CLL_26_T2.fcs	CLL_26	3	1	other	CLL	1	27348			Er167Di	CD270	40	32	0		Er166Di	CD34	58	32	0
74	Panel1_CLL_39_T1.fcs	CLL_39	3	1	other	CLL	1	15365			Er168Di	CD275	25	32	0		Er167Di	IL23A	49	32	0
75	Panel1_CLL_39_T2.fcs	CLL_39	3	1	other	CLL	1	3339			Er170Di	CD278	552	32	0		Er168Di	SMAD2	469	32	0
78	Panel1_CLL_41_T1.fcs	CLL_41	3	1	other	CLL	1	87459			Eu151Di	CD355	137	32	0		Eu151Di	CD123	286	32	0
79	Panel1_CLL_41_T2.fcs	CLL_41	3	1	other	CLL	1	9800			Eu153Di	CD69	19487	32	0		Eu153Di	JAK1	219	32	0
80	Panel1_CLL_42_T1.fcs	CLL_42	3	1	other	CLL	1	14589			Event_length	Event_length	52	32	0		Event_length	Event_length	52	32	0
81	Panel1_CLL_42_T2.fcs	CLL_42	3	1	other	CLL	1	19761			Gd155Di	CD4	1116	32	0		Gd155Di	CD4	651	32	0
103	Panel1_CLL_54_T1.fcs	CLL_54	3	1	other	CLL	1	136095			Gd156Di	CD337	5743	32	0		Gd157Di	CD16	456	32	0
104	Panel1_CLL_54_T2.fcs	CLL_54	3	1	other	CLL	1	34458			Gd158Di	CD8	2122	32	0		Gd158Di	CD8	1255	32	0
113	Panel1_HD_05.fcs	HD_05	3	1	ref	HD	1	217051			Ho165Di	FoxP3	294	32	0		Gd160Di	IFNG	21	32	0
114	Panel1_HD_06.fcs	HD_06	3	1	other	HD	1	91760			In113Di	CD20	119	32	0		Ho165Di	FoxP3	22	32	0
139	Panel2_CLL_08_T1.fcs	CLL_08	3	2	ref	CLL	2	41237			In115Di	CD3	352	32	0		In113Di	CD20	18	32	0
140	Panel2_CLL_08_T2.fcs	CLL_08	3	2	other	CLL	2	31165			Ir191Di	DNA1	1359	32	0		In115Di	CD3	276	32	0
155	Panel2_CLL_18_T1.fcs	CLL_18	3	2	other	CLL	2	88266			Ir193Di	DNA2	2308	32	0		Ir191Di	DNA1	1494	32	0
156	Panel2_CLL_18_T2.fcs	CLL_18	3	2	other	CLL	2	11454			Lu175Di	TBet	492	32	0		Ir193Di	DNA2	2628	32	0
163	Panel2_CLL_22_T1.fcs	CLL_22	3	2	other	CLL	2	51719			Nd142Di	CD45RA	19637	32	0		Lu175Di	CD54	23	32	0
164	Panel2_CLL_22_T2.fcs	CLL_22	3	2	other	CLL	2	8357			Nd143Di	CD279	316	32	0		Nd142Di	CD45RA	228	32	0
167	Panel2_CLL_24_T1.fcs	CLL_24	3	2	other	CLL	2	23956			Nd144Di	CD5	20278	32	0		Nd143Di	CD1c	84	32	0
168	Panel2_CLL_24_T2.fcs	CLL_24	3	2	other	CLL	2	33884			Nd145Di	CD19	1693	32	0		Nd144Di	CD5	293	32	0
170	Panel2_CLL_26_T1.fcs	CLL_26	3	2	other	CLL	2	17798			Nd146Di	CD14	75	32	0		Nd145Di	CD19	41	32	0
171	Panel2_CLL_26_T2.fcs	CLL_26	3	2	other	CLL	2	17914			Nd148Di	GranzymeA	965	32	0		Nd146Di	CD14	17579	32	0
191	Panel2_CLL_39_T1.fcs	CLL_39	3	2	other	CLL	2	17288			Nd150Di	FCRL6	3097	32	0		Nd150Di	CD11c	576	32	0
194	Panel2_CLL_41_T1.fcs	CLL_41	3	2	other	CLL	2	95336			Offset	Offset	513	32	0		Offset	Offset	251	32	0
195	Panel2_CLL_41_T2.fcs	CLL_41	3	2	other	CLL	2	10403			Pd102Di	BC1	446	32	0		Pd102Di	BC1	14088	32	0
196	Panel2_CLL_42_T1.fcs	CLL_42	3	2	other	CLL	2	17266			Pd104Di	BC2	5074	32	0		Pd104Di	BC2	13976	32	0
197	Panel2_CLL_42_T2.fcs	CLL_42	3	2	other	CLL	2	19037			Pd105Di	BC3	398	32	0		Pd105Di	BC3	726	32	0
215	Panel2_CLL_54_T1.fcs	CLL_54	3	2	other	CLL	2	139856			Pd106Di	BC4	275	32	0		Pd106Di	BC4	10737	32	0
216	Panel2_CLL_54_T2.fcs	CLL_54	3	2	other	CLL	2	35240			Pd108Di	BC5	4528	32	0		Pd108Di	BC5	241	32	0
225	Panel2_HD_05.fcs	HD_05	3	2	ref	HD	2	218385			Pd110Di	BC6	4528	32	0		Pd110Di	BC6	176	32	0
226	Panel2_HD_06.fcs	HD_06	3	2	other	HD	2	103480			Pr141Di	CD27	354	32	0		Pt195Di	Viability	9	32	0
							sum	1910861			Pt195Di	Viability	11	32	0		Residual	Residual	592	32	0
											Residual	Residual	639	32	0		Sm147Di	HLADR	2275	32	0
											Sm147Di	CD45RO	1302	32	0		Sm149Di	CD1d	43	32	0
											Sm149Di	GranzymeK	215	32	0		Sm154Di	CD33	95	32	0
											Sm152Di	CD152	625	32	0		Tb159Di	CD197	423	32	0
											Sm154Di	CD33	578	32	0		Time	Time	7198696	32	0
											Tb159Di	CD197	386	32	0		Tm169Di	CD11b	56	32	0
											Time	Time	7020171	32	0		Yb171Di	CD184	325	32	0
											Tm169Di	CD134	35	32	0		Yb172Di	TGFBR2	39943	32	0
											Yb171Di	CD127	843	32	0		Yb173Di	FCeR1a	4117	32	0
											Yb172Di	KLRG1	142	32	0		Yb174Di	TGFB1	447	32	0
											Yb173Di	CD25	243	32	0		Yb176Di	XCL1	28723	32	0
											Yb174Di	HLADR	5288	32	0
											Yb176Di	XCL1	47187	32	0
								192110
								53578
								53254
